# Bioinformatics Approaches to Determine the Effect of SARS-CoV-2 Infection on Patients with Intrahepatic Cholangiocarcinoma

**DOI:** 10.1101/2023.01.04.522709

**Authors:** Xinyi Zhou, Tengda Huang, Hongyuan Pan, Jiang Lan, Tian Wu, Ao Du, Yujia Song, Yue Lv, Kefei Yuan

## Abstract

Severe acute respiratory syndrome coronavirus 2 (SARS-CoV-2), the causal agent of coronavirus disease 2019 (COVID-19), has infected millions of individuals throughout the world, which poses a serious threat to human health. COVID-19 is a systemic disease that affects tissues and organs, including the lung and liver. Hepatocellular carcinoma (HCC) and intrahepatic cholangiocarcinoma (ICC) are the most common liver cancer, and cancer patients are particularly at high risk of SARS-CoV-2 infection. The relationship between HCC and COVID-19 has been reported in previous studies, but ICC has been rare. With the methods of systems biology and bioinformatics, this study explored the link between COVID-19 and ICC. Transcriptional profiling of COVID-19 and ICC were obtained from the GEO database. A total of 70 common differentially expressed gene (DEGs) of both diseases were identified to investigate shared pathways. Then top-ranked 10 key DEGs (SCD, ACSL5, ACAT2, HSD17B4, ALDOA, ACSS1, ACADSB, CYP51A1, PSAT1, and HKDC1) were identified as hub genes by protein-protein interaction (PPI) network analysis. In addition, transcriptional regulatory networks regulating hub genes were revealed by hub Gene-transcription factor (TF) interaction analysis and hub gene-microRNA (miRNAs) interaction analysis. This study is expected to provide new references for future research and treatment of COVID-19 and ICC.
