## Supplementary Table 3 for "Bioinformatics Approaches to Determine the Effect of SARS-CoV-2 Infection on Patients with Intrahepatic Cholangiocarcinoma"

### Sheet: Sheet1
Ensembl ID	name
ENSG00000275575	PTP4A3
ENSG00000250056	LINC01018
ENSG00000111404	RERGL
ENSG00000139835	GRTP1
ENSG00000001630	CYP51A1
ENSG00000111666	CHPT1
ENSG00000284901	RUVBL1
ENSG00000148702	HABP2
ENSG00000139112	GABARAPL1
ENSG00000276452	LILRB1
ENSG00000181631	P2RY13
ENSG00000137274	BPHL
ENSG00000150625	GPM6A
ENSG00000106144	CASP2
ENSG00000164283	ESM1
ENSG00000154930	ACSS1
ENSG00000179913	B3GNT3
ENSG00000161653	NAGS
ENSG00000150093	ITGB1
ENSG00000128422	KRT17
ENSG00000197496	SLC2A10
ENSG00000182272	B4GALNT4
ENSG00000100219	XBP1
ENSG00000134253	TRIM45
ENSG00000101981	F9
ENSG00000137077	CCL21
ENSG00000197142	ACSL5
ENSG00000137573	SULF1
ENSG00000175336	APOF
ENSG00000198077	CYP2A7
ENSG00000156510	HKDC1
ENSG00000115009	CCL20
ENSG00000171564	FGB
ENSG00000133574	GIMAP4
ENSG00000165272	AQP3
ENSG00000122133	PAEP
ENSG00000134538	SLCO1B1
ENSG00000149925	ALDOA
ENSG00000120437	ACAT2
ENSG00000183615	FAM167B
ENSG00000174669	SLC29A2
ENSG00000106236	NPTX2
ENSG00000111885	MAN1A1
ENSG00000169908	TM4SF1
ENSG00000007062	PROM1
ENSG00000145020	AMT
ENSG00000007001	UPP2
ENSG00000175643	RMI2
ENSG00000135069	PSAT1
ENSG00000130208	APOC1
ENSG00000155666	KDM8
ENSG00000183287	CCBE1
ENSG00000196177	ACADSB
ENSG00000169435	RASSF6
ENSG00000145860	RNF145
ENSG00000263309	KRT23
ENSG00000278843	MMP28
ENSG00000099194	SCD
ENSG00000172828	CES3
ENSG00000250510	GPR162
ENSG00000176919	C8G
ENSG00000281775	FTCD
ENSG00000162444	RBP7
ENSG00000275568	ARHGAP11A
ENSG00000205629	LCMT1
ENSG00000133835	HSD17B4
ENSG00000166387	PPFIBP2
ENSG00000214435	AS3MT
ENSG00000262634	SKA1
ENSG00000172817	CYP7B1
