## Supplementary Table 6 for "Bioinformatics Approaches to Determine the Effect of SARS-CoV-2 Infection on Patients with Intrahepatic Cholangiocarcinoma"

### Sheet: PPI
node1	node2	node1_string_id	node2_string_id	neighborhood_on_chromosome	gene_fusion	phylogenetic_cooccurrence	homology	coexpression	experimentally_determined_interaction	database_annotated	automated_textmining	combined_score
ACADSB	CYP51A1	9606.ENSP00000357873	9606.ENSP00000003100	0	0	0	0	0.062	0.058	0	0.148	0.182
ACADSB	AMT	9606.ENSP00000357873	9606.ENSP00000273588	0	0	0	0	0	0	0	0.189	0.189
ACADSB	FTCD	9606.ENSP00000357873	9606.ENSP00000291670	0	0	0	0	0.062	0	0	0.181	0.199
ACADSB	ACSS1	9606.ENSP00000357873	9606.ENSP00000316924	0	0	0	0	0.069	0	0	0.217	0.241
ACADSB	HKDC1	9606.ENSP00000357873	9606.ENSP00000346643	0	0	0	0	0	0	0	0.275	0.275
ACADSB	ACSL5	9606.ENSP00000357873	9606.ENSP00000348429	0.051	0	0	0	0.157	0.137	0	0.366	0.504
ACADSB	ACAT2	9606.ENSP00000357873	9606.ENSP00000356015	0.055	0	0	0	0.445	0.102	0.9	0.386	0.965
ACADSB	SCD	9606.ENSP00000357873	9606.ENSP00000359380	0	0	0	0	0	0	0	0.17	0.17
ACADSB	ALDOA	9606.ENSP00000357873	9606.ENSP00000378669	0	0	0	0	0.062	0.077	0	0.158	0.207
ACADSB	HSD17B4	9606.ENSP00000357873	9606.ENSP00000420914	0.071	0	0	0	0.185	0.146	0	0.294	0.482
ACAT2	CYP51A1	9606.ENSP00000356015	9606.ENSP00000003100	0	0	0	0	0.242	0	0	0.65	0.724
ACAT2	NAGS	9606.ENSP00000356015	9606.ENSP00000293404	0	0	0	0	0.049	0	0	0.146	0.153
ACAT2	CYP2A7	9606.ENSP00000356015	9606.ENSP00000301146	0	0	0	0	0.065	0	0	0.151	0.172
ACAT2	CYP7B1	9606.ENSP00000356015	9606.ENSP00000310721	0	0	0	0	0.11	0	0	0.337	0.384
ACAT2	ACSS1	9606.ENSP00000356015	9606.ENSP00000316924	0.054	0	0	0	0.109	0	0.9	0.295	0.932
ACAT2	ACSL5	9606.ENSP00000356015	9606.ENSP00000348429	0.069	0	0	0	0.166	0.129	0	0.261	0.434
ACAT2	PSAT1	9606.ENSP00000356015	9606.ENSP00000365773	0	0	0	0	0.176	0.271	0	0.066	0.39
ACAT2	ALDOA	9606.ENSP00000356015	9606.ENSP00000378669	0	0	0	0	0.054	0.344	0	0.133	0.415
ACAT2	SCD	9606.ENSP00000356015	9606.ENSP00000359380	0	0	0	0	0.136	0	0	0.407	0.466
ACAT2	HSD17B4	9606.ENSP00000356015	9606.ENSP00000420914	0.093	0	0	0	0.231	0.246	0	0.18	0.511
ACSL5	CYP51A1	9606.ENSP00000348429	9606.ENSP00000003100	0	0	0	0	0.084	0.067	0	0.178	0.236
ACSL5	CHPT1	9606.ENSP00000348429	9606.ENSP00000229266	0	0	0	0	0.056	0	0	0.161	0.175
ACSL5	GABARAPL1	9606.ENSP00000348429	9606.ENSP00000266458	0	0	0	0	0	0.101	0	0.095	0.151
ACSL5	HABP2	9606.ENSP00000348429	9606.ENSP00000277903	0	0	0	0	0.068	0.058	0	0.219	0.255
ACSL5	NAGS	9606.ENSP00000348429	9606.ENSP00000293404	0	0	0	0	0.062	0	0	0.144	0.162
ACSL5	CYP2A7	9606.ENSP00000348429	9606.ENSP00000301146	0	0	0	0	0.084	0.105	0	0.121	0.216
ACSL5	CES3	9606.ENSP00000348429	9606.ENSP00000304782	0	0.001	0	0	0.064	0	0	0.18	0.2
ACSL5	CYP7B1	9606.ENSP00000348429	9606.ENSP00000310721	0	0	0	0	0.084	0.067	0	0.138	0.199
ACSL5	ACSS1	9606.ENSP00000348429	9606.ENSP00000316924	0	0	0	0	0.106	0	0	0.639	0.664
ACSL5	HKDC1	9606.ENSP00000348429	9606.ENSP00000346643	0	0	0	0	0.096	0	0	0.186	0.233
ACSL5	ALDOA	9606.ENSP00000348429	9606.ENSP00000378669	0	0	0	0	0.062	0	0	0.167	0.186
ACSL5	SCD	9606.ENSP00000348429	9606.ENSP00000359380	0	0	0	0	0.107	0.216	0	0.485	0.608
ACSL5	HSD17B4	9606.ENSP00000348429	9606.ENSP00000420914	0	0	0	0	0.653	0	0	0.498	0.818
ACSS1	RBP7	9606.ENSP00000316924	9606.ENSP00000294435	0	0	0	0	0.049	0	0	0.165	0.172
ACSS1	SLC2A10	9606.ENSP00000316924	9606.ENSP00000352216	0	0	0	0	0	0	0	0.181	0.181
ACSS1	PSAT1	9606.ENSP00000316924	9606.ENSP00000365773	0	0	0	0	0	0	0	0.2	0.2
ACSS1	HKDC1	9606.ENSP00000316924	9606.ENSP00000346643	0	0	0	0	0.073	0	0	0.193	0.22
ACSS1	ALDOA	9606.ENSP00000316924	9606.ENSP00000378669	0	0	0	0	0.063	0	0	0.242	0.259
ACSS1	HSD17B4	9606.ENSP00000316924	9606.ENSP00000420914	0.071	0	0	0	0.146	0	0	0.191	0.302
ACSS1	SCD	9606.ENSP00000316924	9606.ENSP00000359380	0.059	0	0	0	0.108	0	0	0.341	0.398
ALDOA	RERGL	9606.ENSP00000378669	9606.ENSP00000229002	0	0	0	0	0	0.157	0	0	0.156
ALDOA	GPM6A	9606.ENSP00000378669	9606.ENSP00000280187	0	0	0	0	0.054	0.26	0	0.049	0.276
ALDOA	RBP7	9606.ENSP00000378669	9606.ENSP00000294435	0	0	0	0	0.062	0.191	0	0	0.208
ALDOA	FGB	9606.ENSP00000378669	9606.ENSP00000306099	0	0	0	0	0.087	0	0	0.193	0.232
ALDOA	KRT17	9606.ENSP00000378669	9606.ENSP00000308452	0	0	0	0	0.052	0	0	0.159	0.168
ALDOA	HKDC1	9606.ENSP00000378669	9606.ENSP00000346643	0	0	0	0	0.064	0	0.6	0.528	0.807
ALDOA	SCD	9606.ENSP00000378669	9606.ENSP00000359380	0	0	0	0	0.087	0	0	0.141	0.182
ALDOA	PSAT1	9606.ENSP00000378669	9606.ENSP00000365773	0	0	0	0	0.066	0	0	0.157	0.179
ALDOA	BPHL	9606.ENSP00000378669	9606.ENSP00000369739	0	0	0	0	0	0.399	0	0	0.398
ALDOA	HSD17B4	9606.ENSP00000378669	9606.ENSP00000420914	0	0	0	0	0	0	0	0.181	0.181
AMT	NPTX2	9606.ENSP00000273588	9606.ENSP00000265634	0	0	0	0	0	0	0	0.203	0.203
AMT	KDM8	9606.ENSP00000273588	9606.ENSP00000398410	0	0	0	0	0	0	0	0.263	0.263
AMT	NAGS	9606.ENSP00000273588	9606.ENSP00000293404	0	0	0	0	0.062	0	0	0.27	0.286
AMT	PSAT1	9606.ENSP00000273588	9606.ENSP00000365773	0.145	0	0	0	0.062	0.11	0	0.43	0.539
AMT	FTCD	9606.ENSP00000273588	9606.ENSP00000291670	0.111	0	0	0	0.065	0	0.9	0.39	0.942
APOC1	C8G	9606.ENSP00000465356	9606.ENSP00000224181	0	0	0	0	0.082	0	0	0.13	0.167
APOC1	CYP2A7	9606.ENSP00000465356	9606.ENSP00000301146	0	0	0	0	0.064	0	0	0.397	0.411
APOC1	FGB	9606.ENSP00000465356	9606.ENSP00000306099	0	0	0	0	0.146	0	0	0.321	0.395
APOC1	SCD	9606.ENSP00000465356	9606.ENSP00000359380	0	0	0	0	0.076	0	0	0.142	0.173
APOC1	APOF	9606.ENSP00000465356	9606.ENSP00000381250	0	0	0	0	0.112	0	0.54	0.593	0.819
APOF	CYP51A1	9606.ENSP00000381250	9606.ENSP00000003100	0	0	0	0	0.062	0	0	0.445	0.457
APOF	F9	9606.ENSP00000381250	9606.ENSP00000218099	0	0	0	0	0.165	0	0	0	0.165
APOF	SLCO1B1	9606.ENSP00000381250	9606.ENSP00000256958	0	0	0	0	0.146	0	0	0.137	0.232
APOF	HABP2	9606.ENSP00000381250	9606.ENSP00000277903	0	0	0	0	0.077	0	0	0.245	0.273
APOF	FGB	9606.ENSP00000381250	9606.ENSP00000306099	0	0	0	0	0.162	0	0	0.066	0.184
APOF	CYP7B1	9606.ENSP00000381250	9606.ENSP00000310721	0	0	0	0	0.083	0	0	0.26	0.293
APOF	SCD	9606.ENSP00000381250	9606.ENSP00000359380	0	0	0	0	0	0	0	0.157	0.157
AQP3	CHPT1	9606.ENSP00000297991	9606.ENSP00000229266	0	0	0	0	0.065	0.138	0	0	0.159
AQP3	HABP2	9606.ENSP00000297991	9606.ENSP00000277903	0	0	0	0	0.093	0.077	0	0.096	0.177
AQP3	HSD17B4	9606.ENSP00000297991	9606.ENSP00000420914	0	0	0	0	0	0	0	0.159	0.159
AQP3	SLC2A10	9606.ENSP00000297991	9606.ENSP00000352216	0	0	0	0	0	0.108	0	0.101	0.163
AQP3	GRTP1	9606.ENSP00000297991	9606.ENSP00000364579	0	0	0	0	0.062	0	0	0.209	0.226
AQP3	AS3MT	9606.ENSP00000297991	9606.ENSP00000358896	0	0	0	0	0	0	0	0.239	0.239
AQP3	KRT17	9606.ENSP00000297991	9606.ENSP00000308452	0	0	0	0	0.108	0	0	0.187	0.245
AQP3	SCD	9606.ENSP00000297991	9606.ENSP00000359380	0	0	0	0	0.11	0.057	0	0.253	0.319
ARHGAP11A	RERGL	9606.ENSP00000355090	9606.ENSP00000229002	0	0	0	0	0.062	0.144	0	0.082	0.198
ARHGAP11A	SKA1	9606.ENSP00000355090	9606.ENSP00000285116	0	0	0	0	0.245	0	0	0.196	0.368
ARHGAP11A	RMI2	9606.ENSP00000355090	9606.ENSP00000310356	0	0	0	0	0.191	0	0	0	0.191
AS3MT	FTCD	9606.ENSP00000358896	9606.ENSP00000291670	0	0	0	0	0.062	0	0	0.211	0.229
B3GNT3	PAEP	9606.ENSP00000321874	9606.ENSP00000417898	0	0	0	0	0	0	0	0.17	0.169
B3GNT3	B4GALNT4	9606.ENSP00000321874	9606.ENSP00000328277	0	0	0	0	0	0	0	0.249	0.249
B3GNT3	MAN1A1	9606.ENSP00000321874	9606.ENSP00000357453	0	0	0	0	0.062	0	0	0.293	0.308
B4GALNT4	RASSF6	9606.ENSP00000328277	9606.ENSP00000340578	0	0	0	0	0	0	0	0.182	0.181
BPHL	GPM6A	9606.ENSP00000369739	9606.ENSP00000280187	0	0	0	0	0	0	0	0.2	0.2
BPHL	RBP7	9606.ENSP00000369739	9606.ENSP00000294435	0	0	0	0	0.054	0.249	0	0	0.259
BPHL	CES3	9606.ENSP00000369739	9606.ENSP00000304782	0	0	0	0	0	0	0	0.274	0.274
BPHL	GRTP1	9606.ENSP00000369739	9606.ENSP00000364579	0	0	0	0	0.062	0.057	0	0.163	0.195
C8G	FTCD	9606.ENSP00000224181	9606.ENSP00000291670	0	0	0	0	0.185	0	0	0	0.185
C8G	FGB	9606.ENSP00000224181	9606.ENSP00000306099	0	0	0	0	0.157	0	0	0.286	0.373
C8G	PAEP	9606.ENSP00000224181	9606.ENSP00000417898	0	0	0	0	0	0	0	0.648	0.648
CASP2	XBP1	9606.ENSP00000312664	9606.ENSP00000216037	0	0	0	0	0	0	0	0.481	0.481
CASP2	GABARAPL1	9606.ENSP00000312664	9606.ENSP00000266458	0	0	0	0	0	0.06	0	0.345	0.358
CCBE1	CCL21	9606.ENSP00000404464	9606.ENSP00000259607	0	0	0	0	0	0	0	0.188	0.188
CCBE1	ESM1	9606.ENSP00000404464	9606.ENSP00000370812	0	0	0	0	0	0	0	0.174	0.174
CCL20	CCL21	9606.ENSP00000351671	9606.ENSP00000259607	0	0	0	0.791	0.073	0	0	0.7	0.206
CCL20	FGB	9606.ENSP00000351671	9606.ENSP00000306099	0	0	0	0	0.077	0	0	0.272	0.299
CCL20	KRT17	9606.ENSP00000351671	9606.ENSP00000308452	0	0	0	0	0.078	0	0	0.308	0.334
CCL20	ITGB1	9606.ENSP00000351671	9606.ENSP00000379350	0	0	0	0	0	0	0	0.161	0.161
CCL20	ESM1	9606.ENSP00000351671	9606.ENSP00000370812	0	0	0	0	0.069	0	0	0.184	0.208
CCL21	PROM1	9606.ENSP00000259607	9606.ENSP00000426809	0	0	0	0	0	0	0	0.159	0.158
CCL21	ITGB1	9606.ENSP00000259607	9606.ENSP00000379350	0	0	0	0	0.062	0	0	0.181	0.198
CES3	CYP2A7	9606.ENSP00000304782	9606.ENSP00000301146	0	0	0	0	0	0.101	0	0.244	0.291
CES3	UPP2	9606.ENSP00000304782	9606.ENSP00000474090	0	0	0	0	0	0	0	0.157	0.156
CHPT1	SCD	9606.ENSP00000229266	9606.ENSP00000359380	0	0	0	0	0.062	0	0	0.392	0.406
CYP2A7	CYP51A1	9606.ENSP00000301146	9606.ENSP00000003100	0	0	0.357	0.564	0.054	0	0	0.429	0.332
CYP2A7	F9	9606.ENSP00000301146	9606.ENSP00000218099	0	0	0	0	0.162	0.061	0	0	0.18
CYP2A7	CYP7B1	9606.ENSP00000301146	9606.ENSP00000310721	0	0	0	0	0.062	0	0	0.291	0.306
CYP51A1	PSAT1	9606.ENSP00000003100	9606.ENSP00000365773	0	0	0	0	0.089	0	0	0.109	0.154
CYP51A1	HKDC1	9606.ENSP00000003100	9606.ENSP00000346643	0	0	0	0	0.052	0.056	0	0.14	0.163
CYP51A1	UPP2	9606.ENSP00000003100	9606.ENSP00000474090	0	0	0	0	0.052	0	0	0.158	0.168
CYP51A1	HSD17B4	9606.ENSP00000003100	9606.ENSP00000420914	0	0	0	0	0.065	0	0	0.147	0.169
CYP51A1	NAGS	9606.ENSP00000003100	9606.ENSP00000293404	0	0	0	0	0.062	0	0	0.16	0.178
CYP51A1	CYP7B1	9606.ENSP00000003100	9606.ENSP00000310721	0	0	0	0.573	0	0	0	0.478	0.227
CYP51A1	SCD	9606.ENSP00000003100	9606.ENSP00000359380	0	0	0	0	0.202	0.116	0	0.552	0.656
CYP7B1	SLCO1B1	9606.ENSP00000310721	9606.ENSP00000256958	0	0	0	0	0.063	0	0	0.347	0.362
CYP7B1	HSD17B4	9606.ENSP00000310721	9606.ENSP00000420914	0	0	0	0	0.065	0	0	0.392	0.407
CYP7B1	SCD	9606.ENSP00000310721	9606.ENSP00000359380	0	0	0	0	0.065	0.095	0	0.452	0.496
ESM1	RERGL	9606.ENSP00000370812	9606.ENSP00000229002	0	0	0	0	0.064	0	0	0.142	0.162
ESM1	TM4SF1	9606.ENSP00000370812	9606.ENSP00000304277	0	0	0	0	0.124	0	0	0.496	0.539
F9	HSD17B4	9606.ENSP00000218099	9606.ENSP00000420914	0	0	0	0	0	0	0	0.411	0.41
F9	SLCO1B1	9606.ENSP00000218099	9606.ENSP00000256958	0	0	0	0	0.419	0	0	0	0.419
F9	FGB	9606.ENSP00000218099	9606.ENSP00000306099	0	0	0	0	0.424	0.056	0	0.269	0.568
F9	FTCD	9606.ENSP00000218099	9606.ENSP00000291670	0	0	0	0	0.599	0	0	0	0.599
F9	HABP2	9606.ENSP00000218099	9606.ENSP00000277903	0	0	0.445	0.689	0.644	0.056	0	0.193	0.71
FAM167B	GPM6A	9606.ENSP00000362684	9606.ENSP00000280187	0	0	0	0	0	0	0	0.259	0.259
FAM167B	TM4SF1	9606.ENSP00000362684	9606.ENSP00000304277	0	0	0	0	0.069	0	0	0.2	0.224
FGB	SLCO1B1	9606.ENSP00000306099	9606.ENSP00000256958	0	0	0	0	0.262	0	0	0.06	0.277
FGB	HABP2	9606.ENSP00000306099	9606.ENSP00000277903	0	0	0	0	0.233	0.109	0	0.74	0.807
FGB	FTCD	9606.ENSP00000306099	9606.ENSP00000291670	0	0	0	0	0.838	0	0	0	0.838
FGB	ITGB1	9606.ENSP00000306099	9606.ENSP00000379350	0	0	0	0	0.065	0.056	0.9	0.062	0.906
FTCD	SLCO1B1	9606.ENSP00000291670	9606.ENSP00000256958	0	0	0	0	0.212	0	0	0	0.212
FTCD	HABP2	9606.ENSP00000291670	9606.ENSP00000277903	0	0	0	0	0.376	0	0	0	0.376
FTCD	PSAT1	9606.ENSP00000291670	9606.ENSP00000365773	0	0	0	0	0	0	0	0.249	0.249
GABARAPL1	XBP1	9606.ENSP00000266458	9606.ENSP00000216037	0	0	0	0	0.053	0	0	0.307	0.316
GABARAPL1	TRIM45	9606.ENSP00000266458	9606.ENSP00000256649	0	0	0	0	0.062	0.139	0	0	0.157
GABARAPL1	TM4SF1	9606.ENSP00000266458	9606.ENSP00000304277	0	0	0	0	0	0	0	0.185	0.185
GIMAP4	P2RY13	9606.ENSP00000255945	9606.ENSP00000320376	0	0	0	0	0.448	0	0	0	0.448
GPM6A	ITGB1	9606.ENSP00000280187	9606.ENSP00000379350	0	0	0	0	0	0	0	0.153	0.153
GRTP1	RERGL	9606.ENSP00000364579	9606.ENSP00000229002	0	0	0	0	0	0.15	0	0.067	0.173
GRTP1	RUVBL1	9606.ENSP00000364579	9606.ENSP00000318297	0	0	0	0	0.062	0	0	0.139	0.157
HABP2	SLCO1B1	9606.ENSP00000277903	9606.ENSP00000256958	0	0	0	0	0.207	0	0	0	0.207
HKDC1	RERGL	9606.ENSP00000346643	9606.ENSP00000229002	0	0	0	0	0	0.162	0	0.042	0.162
HKDC1	SLC2A10	9606.ENSP00000346643	9606.ENSP00000352216	0	0	0	0	0.062	0.058	0	0.142	0.175
HKDC1	UPP2	9606.ENSP00000346643	9606.ENSP00000474090	0	0	0	0	0.063	0	0	0.184	0.203
HKDC1	PSAT1	9606.ENSP00000346643	9606.ENSP00000365773	0	0	0	0	0	0	0	0.243	0.243
HKDC1	SCD	9606.ENSP00000346643	9606.ENSP00000359380	0	0	0	0	0.053	0	0	0.292	0.3
HSD17B4	SCD	9606.ENSP00000420914	9606.ENSP00000359380	0	0	0	0	0	0	0	0.201	0.201
HSD17B4	PSAT1	9606.ENSP00000420914	9606.ENSP00000365773	0.155	0	0	0	0	0	0	0.079	0.189
ITGB1	TM4SF1	9606.ENSP00000379350	9606.ENSP00000304277	0	0	0	0	0.088	0	0	0.389	0.418
ITGB1	KRT17	9606.ENSP00000379350	9606.ENSP00000308452	0	0	0	0	0	0	0	0.184	0.183
ITGB1	PTP4A3	9606.ENSP00000379350	9606.ENSP00000332274	0	0	0	0	0	0	0.9	0.708	0.969
ITGB1	PROM1	9606.ENSP00000379350	9606.ENSP00000426809	0	0	0	0	0	0	0	0.732	0.733
KRT17	KRT23	9606.ENSP00000308452	9606.ENSP00000209718	0	0	0	0.9	0.105	0	0.3	0.342	0.367
KRT17	TM4SF1	9606.ENSP00000308452	9606.ENSP00000304277	0	0	0	0	0.152	0	0	0.042	0.152
KRT17	PROM1	9606.ENSP00000308452	9606.ENSP00000426809	0	0	0	0	0	0	0	0.232	0.232
KRT23	SULF1	9606.ENSP00000209718	9606.ENSP00000260128	0	0	0	0	0	0	0	0.327	0.327
KRT23	TM4SF1	9606.ENSP00000209718	9606.ENSP00000304277	0	0	0	0	0.065	0	0	0.465	0.479
LILRB1	TRIM45	9606.ENSP00000315997	9606.ENSP00000256649	0	0	0	0	0	0	0	0.244	0.243
LILRB1	P2RY13	9606.ENSP00000315997	9606.ENSP00000320376	0	0	0	0	0.139	0	0	0.076	0.17
MAN1A1	XBP1	9606.ENSP00000357453	9606.ENSP00000216037	0	0	0	0	0.065	0	0	0.163	0.184
MAN1A1	UPP2	9606.ENSP00000357453	9606.ENSP00000474090	0	0	0	0	0	0	0	0.174	0.174
NAGS	PSAT1	9606.ENSP00000293404	9606.ENSP00000365773	0	0	0	0	0.062	0	0	0.534	0.544
P2RY13	SLC29A2	9606.ENSP00000320376	9606.ENSP00000350024	0	0	0	0	0	0	0	0.161	0.161
PROM1	TM4SF1	9606.ENSP00000426809	9606.ENSP00000304277	0	0	0	0	0	0	0	0.155	0.155
PSAT1	XBP1	9606.ENSP00000365773	9606.ENSP00000216037	0	0	0	0	0	0	0	0.175	0.175
PSAT1	TM4SF1	9606.ENSP00000365773	9606.ENSP00000304277	0	0	0	0	0	0	0	0.297	0.297
PSAT1	RUVBL1	9606.ENSP00000365773	9606.ENSP00000318297	0	0	0	0	0.11	0.133	0	0.057	0.209
PSAT1	SCD	9606.ENSP00000365773	9606.ENSP00000359380	0	0	0	0	0.152	0	0	0.091	0.196
PSAT1	UPP2	9606.ENSP00000365773	9606.ENSP00000474090	0.186	0	0	0	0	0	0	0.043	0.187
RMI2	SKA1	9606.ENSP00000310356	9606.ENSP00000285116	0	0	0	0	0.169	0	0	0	0.169
RNF145	TRIM45	9606.ENSP00000430955	9606.ENSP00000256649	0	0	0	0	0.062	0	0	0.155	0.173
RNF145	RUVBL1	9606.ENSP00000430955	9606.ENSP00000318297	0	0	0	0	0.062	0.093	0	0.101	0.168
RNF145	SCD	9606.ENSP00000430955	9606.ENSP00000359380	0	0	0	0	0.184	0.153	0	0.101	0.324
SCD	XBP1	9606.ENSP00000359380	9606.ENSP00000216037	0	0	0	0	0	0	0	0.403	0.403
SLC29A2	SLCO1B1	9606.ENSP00000350024	9606.ENSP00000256958	0	0	0	0	0	0	0	0.392	0.392
SLCO1B1	SULF1	9606.ENSP00000256958	9606.ENSP00000260128	0	0	0	0	0	0	0	0.211	0.211
SULF1	TM4SF1	9606.ENSP00000260128	9606.ENSP00000304277	0	0	0	0	0.062	0	0	0.222	0.239
