## Supplementary Table 7 for "Bioinformatics Approaches to Determine the Effect of SARS-CoV-2 Infection on Patients with Intrahepatic Cholangiocarcinoma"

### Sheet: Sheet1
Id	Label	Degree	Betweenness
226	ALDOA	21	620.9
1595	CYP51A1	9	419.2
51703	ACSL5	8	258.54
6319	SCD	12	245.32
1385	CREB1	5	210.36
6720	SREBF1	2	196
2624	GATA2	5	184.6
36	ACADSB	4	153
39	ACAT2	7	147.73
29968	PSAT1	7	129.22
2296	FOXC1	4	128.57
1869	E2F1	3	92.34
3295	HSD17B4	6	77.96
4782	NFIC	3	73.44
3202	HOXA5	3	53.16
84532	ACSS1	5	50.02
5468	PPARG	3	42.05
7020	TFAP2A	3	33.85
2300	FOXL1	3	31.18
4790	NFKB1	3	31.18
5970	RELA	3	31.18
3725	JUN	3	28.62
6772	STAT1	2	19.76
6774	STAT3	2	12.92
1820	ARID3A	2	12.64
80201	HKDC1	2	8.11
7157	TP53	2	8.08
3169	FOXA1	2	6.84
2625	GATA3	2	6.37
3172	HNF4A	2	5.88
54738	FEV	1	0
51450	PRRX2	1	0
672	BRCA1	1	0
1051	CEBPB	1	0
3727	JUND	1	0
7528	YY1	1	0
4205	MEF2A	1	0
5452	POU2F2	1	0
25988	HINFP	1	0
1876	E2F6	1	0
4149	MAX	1	0
7392	USF2	1	0
2002	ELK1	1	0
3660	IRF2	1	0
639	PRDM1	1	0
2005	ELK4	1	0
2099	ESR1	1	0
2295	FOXF2	1	0
8626	TP63	1	0
860	RUNX2	1	0
4899	NRF1	1	0
5076	PAX2	1	0
6660	SOX5	1	0
2001	ELF5	1	0
