## Supplementary Table 8 for "Bioinformatics Approaches to Determine the Effect of SARS-CoV-2 Infection on Patients with Intrahepatic Cholangiocarcinoma"

### Sheet: Sheet1
Id	Label	Degree	Betweenness
6319	SCD	171	28264.5
226	ALDOA	85	12093.6
29968	PSAT1	67	7665.86
1595	CYP51A1	44	5033.61
36	ACADSB	39	4938.25
39	ACAT2	23	1270.8
3295	HSD17B4	23	1216.83
51703	ACSL5	15	601.95
84532	ACSS1	13	745.14
MIMAT0000418	hsa-mir-23b-3p	8	1035.66
MIMAT0000255	hsa-mir-34a-5p	7	899.98
MIMAT0000069	hsa-mir-16-5p	6	674.16
MIMAT0000422	hsa-mir-124-3p	6	349.27
MIMAT0000101	hsa-mir-103a-3p	5	847.92
MIMAT0000104	hsa-mir-107	5	847.92
MIMAT0000082	hsa-mir-26a-5p	5	616.25
MIMAT0000416	hsa-mir-1-3p	5	546.8
MIMAT0000417	hsa-mir-15b-5p	5	496.53
MIMAT0000063	hsa-let-7b-5p	5	454.22
MIMAT0000267	hsa-mir-210-3p	5	435.23
MIMAT0004501	hsa-mir-27a-5p	5	393.4
MIMAT0000440	hsa-mir-191-5p	5	383.2
80201	HKDC1	5	54.47
MIMAT0000252	hsa-mir-7-5p	4	578.62
MIMAT0000083	hsa-mir-26b-5p	4	454.38
MIMAT0000765	hsa-mir-335-5p	4	391.79
MIMAT0005451	hsa-mir-522-5p	4	372.25
MIMAT0000251	hsa-mir-147a	4	333.84
MIMAT0001536	hsa-mir-429	4	293.55
MIMAT0000646	hsa-mir-155-5p	4	282.56
MIMAT0000461	hsa-mir-195-5p	4	255.18
MIMAT0000068	hsa-mir-15a-5p	4	200.16
MIMAT0004494	hsa-mir-21-3p	4	141.95
MIMAT0004605	hsa-mir-129-2-3p	4	137.33
MIMAT0000259	hsa-mir-182-5p	3	383.77
MIMAT0000226	hsa-mir-196a-5p	3	317.25
MIMAT0004586	hsa-mir-15b-3p	3	282.37
MIMAT0000066	hsa-let-7e-5p	3	279.95
MIMAT0000062	hsa-let-7a-5p	3	279.95
MIMAT0000067	hsa-let-7f-5p	3	279.95
MIMAT0000414	hsa-let-7g-5p	3	279.95
MIMAT0000415	hsa-let-7i-5p	3	279.95
MIMAT0000243	hsa-mir-148a-3p	3	279.95
MIMAT0000096	hsa-mir-98-5p	3	279.95
MIMAT0000460	hsa-mir-194-5p	3	279.95
MIMAT0000281	hsa-mir-224-5p	3	270.27
MIMAT0000456	hsa-mir-186-5p	3	213.08
MIMAT0000232	hsa-mir-199a-3p	3	213.08
MIMAT0003327	hsa-mir-449b-5p	3	184.07
MIMAT0001341	hsa-mir-424-5p	3	180.12
MIMAT0002820	hsa-mir-497-5p	3	180.12
MIMAT0000727	hsa-mir-374a-5p	3	150.37
MIMAT0000449	hsa-mir-146a-5p	3	147.05
MIMAT0000086	hsa-mir-29a-3p	3	143.22
MIMAT0000070	hsa-mir-17-5p	3	134.46
MIMAT0000093	hsa-mir-93-5p	3	134.46
MIMAT0000073	hsa-mir-19a-3p	2	138.04
MIMAT0000074	hsa-mir-19b-3p	2	138.04
MIMAT0005905	hsa-mir-1254	2	138.04
MIMAT0022720	hsa-mir-1304-3p	2	138.04
MIMAT0000064	hsa-let-7c-5p	2	138.04
MIMAT0000759	hsa-mir-148b-3p	2	138.04
MIMAT0022692	hsa-mir-181b-3p	2	138.04
MIMAT0000076	hsa-mir-21-5p	2	138.04
MIMAT0004568	hsa-mir-221-5p	2	138.04
MIMAT0000705	hsa-mir-362-5p	2	138.04
MIMAT0004762	hsa-mir-486-3p	2	138.04
MIMAT0002872	hsa-mir-501-5p	2	138.04
MIMAT0022275	hsa-mir-5581-5p	2	138.04
MIMAT0004804	hsa-mir-615-5p	2	138.04
MIMAT0003294	hsa-mir-625-5p	2	138.04
MIMAT0000271	hsa-mir-214-3p	2	138.04
MIMAT0000222	hsa-mir-192-5p	2	134.31
MIMAT0009196	hsa-mir-103a-2-5p	2	134.31
MIMAT0000432	hsa-mir-141-3p	2	134.31
MIMAT0000682	hsa-mir-200a-3p	2	134.31
MIMAT0000686	hsa-mir-34c-5p	2	134.31
MIMAT0005892	hsa-mir-1304-5p	2	111.42
MIMAT0003885	hsa-mir-454-3p	2	111.42
MIMAT0004799	hsa-mir-589-5p	2	111.42
MIMAT0000087	hsa-mir-30a-5p	2	94.01
MIMAT0000227	hsa-mir-197-3p	2	94.01
MIMAT0004598	hsa-mir-141-5p	2	94.01
MIMAT0000265	hsa-mir-204-5p	2	94.01
MIMAT0004956	hsa-mir-374b-3p	2	94.01
MIMAT0004785	hsa-mir-545-5p	2	94.01
MIMAT0003247	hsa-mir-582-5p	2	94.01
MIMAT0002817	hsa-mir-495-3p	2	94.01
MIMAT0000075	hsa-mir-20a-5p	2	83.02
MIMAT0000444	hsa-mir-126-5p	2	83.02
MIMAT0000680	hsa-mir-106b-5p	2	83.02
MIMAT0005911	hsa-mir-1260a	2	83.02
MIMAT0007890	hsa-mir-1914-3p	2	83.02
MIMAT0000072	hsa-mir-18a-5p	2	58.89
MIMAT0000095	hsa-mir-96-5p	2	58.89
MIMAT0000423	hsa-mir-125b-5p	2	53.94
MIMAT0000443	hsa-mir-125a-5p	2	53.94
MIMAT0000260	hsa-mir-182-3p	2	53.94
MIMAT0000080	hsa-mir-24-3p	2	53.94
MIMAT0004984	hsa-mir-941	2	53.94
MIMAT0000092	hsa-mir-92a-3p	2	48.55
MIMAT0005883	hsa-mir-1293	2	48.55
MIMAT0000242	hsa-mir-129-5p	2	48.55
MIMAT0000318	hsa-mir-200b-3p	2	48.55
MIMAT0000617	hsa-mir-200c-3p	2	44.47
MIMAT0000084	hsa-mir-27a-3p	2	40.58
MIMAT0000425	hsa-mir-130a-3p	2	40.58
MIMAT0000077	hsa-mir-22-3p	2	35.29
MIMAT0001413	hsa-mir-20b-5p	2	35.29
MIMAT0004518	hsa-mir-16-2-3p	2	35.29
MIMAT0004972	hsa-mir-922	2	35.29
MIMAT0002814	hsa-mir-432-5p	2	35.29
MIMAT0000078	hsa-mir-23a-3p	2	27.23
MIMAT0019776	hsa-mir-1343-3p	2	23
MIMAT0000441	hsa-mir-9-5p	2	22.94
MIMAT0001541	hsa-mir-449a	2	22.52
MIMAT0000457	hsa-mir-188-5p	2	20.27
MIMAT0000264	hsa-mir-203a-3p	2	11.65
MIMAT0000088	hsa-mir-30a-3p	2	11.65
MIMAT0000693	hsa-mir-30e-3p	2	11.65
MIMAT0000445	hsa-mir-126-3p	2	11.65
MIMAT0002846	hsa-mir-520c-3p	2	3.6
